# Rapid discovery of novel prophages using biological feature engineering and machine learning

**DOI:** 10.1101/2020.08.09.243022

**Authors:** Kimmo Sirén, Andrew Millard, Bent Petersen, M Thomas P Gilbert, Martha RJ Clokie, Thomas Sicheritz-Pontén

## Abstract

Prophages are phages that are integrated into bacterial genomes and which are key to understanding many aspects of bacterial biology. Their extreme diversity means they are challenging to detect using sequence similarity, yet this remains the paradigm and thus many phages remain unidentified. We present a novel, fast and generalizing machine learning method based on feature space to facilitate novel prophage discovery. To validate the approach, we reanalyzed publicly available marine viromes and single-cell genomes using our feature-based approaches and found consistently more phages than were detected using current state-of-the-art tools while being notably faster. This demonstrates that our approach significantly enhances bacteriophage discovery and thus provides a new starting point for exploring new biologies.
