## Supplementary material for "Rapid discovery of novel prophages using biological feature engineering and machine learning": Table S1

### Sheet: Sheet1
Table S1. Biological features
Extracted features	Source	Description	Used for the final model	feature count in the model
BP:flex:max	BioPython module ProtParam	Maximum value of flexibility of protein sequence	yes	1
BP:flex:min	BioPython module ProtParam	Minimal value of flexibility of protein sequence	yes	2
BP:flex:std	BioPython module ProtParam	Standard deviation of flexibility of protein sequence	no
BP:gravy	BioPython module ProtParam	Gravy value of protein sequence	yes	3
BP:instability_index	BioPython module ProtParam	Instability index of protein sequence	yes	4
BP:isoelectric_point	BioPython module ProtParam	The isoelectric point of the protein sequence	yes	5
BP:molar_extinction_coefficient_cysteines	BioPython module ProtParam	Molar extinction coefficient of the protein sequence	yes	6
BP:molar_extinction_coefficient_reduced	BioPython module ProtParam	Molar extinction coefficient of the protein sequence assuming cysteines and cystines residues	yes	7
BP:molecular_weight	BioPython module SeqUtils	The molecular mass of the protein sequence	yes	8
BP:percent:A	BioPython module ProtParam	The amino acid content in percentage for Alanine	yes	9
BP:percent:C	BioPython module ProtParam	The amino acid content in percentage for Cysteine	yes	10
BP:percent:D	BioPython module ProtParam	The amino acid content in percentage for Aspartic Acid	yes	11
BP:percent:E	BioPython module ProtParam	The amino acid content in percentage for Glutamic Acid	yes	12
BP:percent:F	BioPython module ProtParam	The amino acid content in percentage for Phenylalanine	yes	13
BP:percent:G	BioPython module ProtParam	The amino acid content in percentage for Glycine	yes	14
BP:percent:H	BioPython module ProtParam	The amino acid content in percentage for Histidine	yes	15
BP:percent:I	BioPython module ProtParam	The amino acid content in percentage for Isoleucine	yes	16
BP:percent:K	BioPython module ProtParam	The amino acid content in percentage for Lysine	yes	17
BP:percent:L	BioPython module ProtParam	The amino acid content in percentage for Leucine	yes	18
BP:percent:M	BioPython module ProtParam	The amino acid content in percentage for Methionine	yes	19
BP:percent:N	BioPython module ProtParam	The amino acid content in percentage for Asparagine	yes	20
BP:percent:P	BioPython module ProtParam	The amino acid content in percentage for Proline	yes	21
BP:percent:Q	BioPython module ProtParam	The amino acid content in percentage for Glutamine	yes	22
BP:percent:R	BioPython module ProtParam	The amino acid content in percentage for Arginine	yes	23
BP:percent:S	BioPython module ProtParam	The amino acid content in percentage for Serine	yes	24
BP:percent:T	BioPython module ProtParam	The amino acid content in percentage for Threonine	yes	25
BP:percent:V	BioPython module ProtParam	The amino acid content in percentage for Valine	yes	26
BP:percent:W	BioPython module ProtParam	The amino acid content in percentage for Tryptophan	no
BP:percent:Y	BioPython module ProtParam	The amino acid content in percentage for Tyrosine	yes	27
BP:percent_helix_naive	BioPython module ProtParam	The fraction of amino acids which tend to be in Helix	yes	28
BP:percent_strand_naive	BioPython module ProtParam	The fraction of amino acids which tend to be in Sheet	yes	29
BP:percent_turn_naive	BioPython module ProtParam	The fraction of amino acids which tend to be in Turn	yes	30
BP:prop_res_Acidic	BioPython module ProtParam	The fraction of amino acids which are acidic	yes	31
BP:prop_res_Aliphatic	BioPython module ProtParam	The fraction of amino acids which are aliphatic	yes	32
BP:prop_res_Aromatic	BioPython module ProtParam	The fraction of amino acids which are aromatic	yes	33
BP:prop_res_Basic	BioPython module ProtParam	The fraction of amino acids which are basic	yes	34
BP:prop_res_Charged	BioPython module ProtParam	The fraction of amino acids which are charged	yes	35
BP:prop_res_Non-polar	BioPython module ProtParam	The fraction of amino acids which are non-polar	yes	36
BP:prop_res_Polar	BioPython module ProtParam	The fraction of amino acids which are polar	yes	37
BP:prop_res_Small	BioPython module ProtParam	The fraction of amino acids which are small	yes	38
BP:prop_res_Tiny	BioPython module ProtParam	The fraction of amino acids which are tiny	yes	39
CAI	In house script	Codon adaptation index for the DNA sequence	yes	40
PROSITE:4FE4S_FER_1	Prosite database	Prosite pattern PS00198	no
PROSITE:AA_TRANSFER_CLASS_3	Prosite database	Prosite pattern PS00600	no
PROSITE:AA_TRNA_LIGASE_I	Prosite database	Prosite pattern PS00178	no
PROSITE:ABC_TRANSPORTER_1	Prosite database	Prosite pattern PS00211	no
PROSITE:ASX_HYDROXYL	Prosite database	Prosite pattern PS00010	no
PROSITE:ATPASE_ALPHA_BETA	Prosite database	Prosite pattern PS00152	no
PROSITE:CADHERIN_1	Prosite database	Prosite pattern PS00232	no
PROSITE:CARBAMOYLTRANSFERASE	Prosite database	Prosite pattern PS00097	no
PROSITE:CHAPERONINS_CPN60	Prosite database	Prosite pattern PS00296	no
PROSITE:CYTOCHROME_P450	Prosite database	Prosite pattern PS00086	no
PROSITE:DEAD_ATP_HELICASE	Prosite database	Prosite pattern PS00039	no
PROSITE:EF_HAND_1	Prosite database	Prosite pattern PS00018	no
PROSITE:EGF_1	Prosite database	Prosite pattern PS00022	no
PROSITE:EGF_2	Prosite database	Prosite pattern PS01186	no
PROSITE:EGF_CA	Prosite database	Prosite pattern PS01187	no
PROSITE:G_PROTEIN_RECEP_F1_1	Prosite database	Prosite pattern PS00237	no
PROSITE:G_TR_1	Prosite database	Prosite pattern PS00301	no
PROSITE:HEXAPEP_TRANSFERASES	Prosite database	Prosite pattern PS00101	no
PROSITE:HOMEOBOX_1	Prosite database	Prosite pattern PS00027	no
PROSITE:HSP70_1	Prosite database	Prosite pattern PS00297	no
PROSITE:HSP70_2	Prosite database	Prosite pattern PS00329	no
PROSITE:HSP70_3	Prosite database	Prosite pattern PS01036	no
PROSITE:MTTASE_RADICAL	Prosite database	Prosite pattern PS01278	no
PROSITE:PHOSPHOPANTETHEINE	Prosite database	Prosite pattern PS00012	no
PROSITE:PROTEIN_KINASE_ATP	Prosite database	Prosite pattern PS00107	no
PROSITE:PROTEIN_KINASE_ST	Prosite database	Prosite pattern PS00108	no
PROSITE:PUR_PYR_PR_TRANSFER	Prosite database	Prosite pattern PS00103	no
PROSITE:RIBOSOMAL_S12	Prosite database	Prosite pattern PS00055	no
PROSITE:RIBOSOMAL_S19	Prosite database	Prosite pattern PS00323	no
PROSITE:RIBOSOMAL_S2_1	Prosite database	Prosite pattern PS00962	no
PROSITE:RIBOSOMAL_S4	Prosite database	Prosite pattern PS00632	no
PROSITE:WD_REPEATS_1	Prosite database	Prosite pattern PS00678	no
PROSITE:ZINC_FINGER_C2H2_1	Prosite database	Prosite pattern PS00028	no
PROSITE:ZINC_PROTEASE	Prosite database	Prosite pattern PS00142	no
compressebility_minsize_50	Python module zlib	The zlib compression ratio of the first 50 nucleotides in the DNA sequence	yes	41
entropy	BioPython module SeqUtils	The Shannon entropy of the DNA sequence	yes	42
gc1_content	BioPython module SeqUtils	GC content at the 1st codon position of the DNA sequence	yes	43
gc2_content	BioPython module SeqUtils	GC content at the 2nd codon position of the DNA sequence	yes	44
gc3_content	BioPython module SeqUtils	GC content at the 3rd codon position of the DNA sequence	yes	45
gc_content	BioPython module SeqUtils	GC content of the DNA sequence	yes	46
gc_skew	BioPython module SeqUtils	GC skew of the DNA sequence	yes	47
gene_diffs	BioPython module SeqUtils	The length of the intergenic regions	yes	48
gene_lengths	BioPython module SeqUtils	The length of the gene	yes	49
gene_strands	BioPython module SeqUtils	The orientation of the gene	yes	50
melting_temp	BioPython module SeqUtils	The melting temperature of the DNA sequence	yes	51
400 Dipeptide values	BioPython module Alphabet	Frequency of all dipeptide combinations of 20 amino acids	45 combinations	96
1000 Tripeptide values with Murphy10 reduced alphabet	BioPython module Alphabet	Frequency of all tripeptide combinations of reduced Murphy10 amino acid alphabet	58 combinations	154
100 Dipeptides with Murphy10 reduced alphabet	BioPython module Alphabet	Frequency of all dipeptide combinations of reduced Murphy10 amino acid alphabet	54 combinations	208
