## Supplementary material for "Rapid discovery of novel prophages using biological feature engineering and machine learning": Table S3

### Sheet: Sheet1
Table S3. Averaged feature importances from training data
Feature	mean |shapley value|
CAI-delta	0.662939
BP:molecular_weight-delta	0.412409
gene_diffs-delta	0.26928
entropy-delta	0.195511
BP:percent:K-delta	0.174384
BP:gravy-delta	0.164268
BP:percent:H-delta	0.164058
BP:isoelectric_point-delta	0.159218
gc3_content-delta	0.142097
BP:molar_extinction_coefficient_reduced-delta	0.138684
BP:molar_extinction_coefficient_cysteines-delta	0.131744
RED_TRIPEP:EEK-delta	0.131172
BP:percent:N-delta	0.129261
gene_lengths-delta	0.128304
BP:percent:C-delta	0.126294
BP:percent:L-delta	0.110751
RED_TRIPEP:LLL-delta	0.109258
BP:prop_res_Non-polar-delta	0.107679
BP:percent:T-delta	0.104326
RED_DIPEP:LL-delta	0.0952655
gc1_content-delta	0.0949233
RED_TRIPEP:LLP-delta	0.0943595
BP:prop_res_Basic-delta	0.092381
BP:prop_res_Acidic-delta	0.0917658
RED_DIPEP:PF-delta	0.0867408
RED_DIPEP:EF-delta	0.0845878
gc_content-delta	0.0811745
BP:percent:G-delta	0.0782675
BP:percent:D-delta	0.0780296
melting_temp-delta	0.0759489
BP:percent_helix_naive-delta	0.0755217
DIPEP:PL-delta	0.0754067
DIPEP:TL-delta	0.0751356
RED_DIPEP:SE-delta	0.0742677
DIPEP:AK-delta	0.0734467
RED_TRIPEP:LGL-delta	0.072233
RED_DIPEP:KK-delta	0.0720158
BP:percent_strand_naive-delta	0.0718913
gene_strands-delta	0.0717955
DIPEP:FL-delta	0.0659513
BP:percent:I-delta	0.0658543
RED_DIPEP:AF-delta	0.0649278
DIPEP:GF-delta	0.0645696
BP:percent:M-delta	0.0643492
DIPEP:TG-delta	0.0642228
BP:percent:F-delta	0.0635325
RED_DIPEP:LG-delta	0.0614495
BP:prop_res_Aliphatic-delta	0.0613364
BP:percent:R-delta	0.0611043
RED_DIPEP:KL-delta	0.0609386
RED_DIPEP:ES-delta	0.0604874
RED_DIPEP:EA-delta	0.0604555
RED_TRIPEP:LAL-delta	0.0603551
BP:prop_res_Polar-delta	0.059985
RED_TRIPEP:KEE-delta	0.0592707
gc2_content-delta	0.0592279
BP:percent:P-delta	0.0591537
BP:percent:V-delta	0.0581683
DIPEP:IL-delta	0.0581648
RED_TRIPEP:GEL-delta	0.0577193
RED_TRIPEP:LES-delta	0.0576783
RED_TRIPEP:LEE-delta	0.0571615
RED_DIPEP:KS-delta	0.0571442
DIPEP:VF-delta	0.0564928
RED_DIPEP:KF-delta	0.0563002
RED_DIPEP:SA-delta	0.055836
RED_DIPEP:FK-delta	0.0557676
RED_TRIPEP:LKK-delta	0.0556839
RED_DIPEP:KA-delta	0.0551792
BP:instability_index-delta	0.0550858
RED_DIPEP:LH-delta	0.0549743
RED_TRIPEP:FEL-delta	0.0549479
RED_DIPEP:PS-delta	0.0546824
RED_TRIPEP:LFL-delta	0.0546438
DIPEP:RV-delta	0.054245
RED_TRIPEP:ELF-delta	0.0542278
BP:percent:Q-delta	0.0539321
DIPEP:VE-delta	0.053908
RED_TRIPEP:LEL-delta	0.0535507
RED_TRIPEP:LSK-delta	0.0526807
RED_TRIPEP:EEL-delta	0.0526411
DIPEP:KA-delta	0.0526056
DIPEP:LL-delta	0.0522643
gc_skew-delta	0.0521154
BP:percent:Y-delta	0.0521091
RED_DIPEP:FL-delta	0.0519255
BP:prop_res_Small-delta	0.0519044
BP:prop_res_Charged-delta	0.0512367
RED_TRIPEP:ALL-delta	0.0508591
DIPEP:EL-delta	0.049813
RED_TRIPEP:LLG-delta	0.0496666
BP:percent:E-delta	0.0489933
RED_TRIPEP:KLS-delta	0.0489307
BP:flex:min-delta	0.0488248
BP:prop_res_Tiny-delta	0.0481374
RED_DIPEP:GE-delta	0.0479509
DIPEP:LE-delta	0.0478396
RED_TRIPEP:LLA-delta	0.0474384
DIPEP:GS-delta	0.0474053
BP:prop_res_Aromatic-delta	0.0473927
RED_DIPEP:FF-delta	0.0468079
DIPEP:AL-delta	0.0465788
DIPEP:IV-delta	0.0465029
DIPEP:LA-delta	0.0463386
RED_DIPEP:KG-delta	0.0462995
RED_TRIPEP:GLL-delta	0.0459432
RED_TRIPEP:ELE-delta	0.0457374
RED_DIPEP:KP-delta	0.0456609
RED_DIPEP:GF-delta	0.045625
RED_TRIPEP:ALE-delta	0.0453733
RED_DIPEP:GL-delta	0.0452536
DIPEP:LP-delta	0.0451873
RED_TRIPEP:LKS-delta	0.0450727
DIPEP:EV-delta	0.0448488
DIPEP:AS-delta	0.0447334
DIPEP:IR-delta	0.0446575
DIPEP:LG-delta	0.0444673
RED_TRIPEP:EKE-delta	0.0441589
DIPEP:SE-delta	0.0439675
BP:flex:max-delta	0.0437871
BP:percent_turn_naive-delta	0.0436418
DIPEP:SL-delta	0.0435124
RED_TRIPEP:EEE-delta	0.0429715
RED_DIPEP:GK-delta	0.0429259
RED_TRIPEP:FLE-delta	0.0427973
RED_TRIPEP:ELL-delta	0.0425828
RED_TRIPEP:EAL-delta	0.0425486
DIPEP:RI-delta	0.0423916
BP:percent:S-delta	0.0422539
DIPEP:AI-delta	0.0418446
DIPEP:GE-delta	0.0415945
RED_DIPEP:FG-delta	0.0414063
RED_DIPEP:HL-delta	0.0408658
compressebility_minsize_50-delta	0.0405813
RED_DIPEP:PK-delta	0.0404699
DIPEP:IG-delta	0.040414
RED_TRIPEP:LKL-delta	0.0403372
RED_TRIPEP:LSE-delta	0.0400948
RED_DIPEP:PE-delta	0.0399084
RED_DIPEP:LP-delta	0.0398183
DIPEP:GI-delta	0.0396895
RED_DIPEP:EE-delta	0.0396185
DIPEP:SG-delta	0.0394344
RED_TRIPEP:LLE-delta	0.0391371
RED_TRIPEP:SLL-delta	0.0391185
RED_DIPEP:FE-delta	0.0390789
RED_DIPEP:EG-delta	0.0390563
RED_DIPEP:EH-delta	0.0388348
RED_TRIPEP:KKL-delta	0.0387778
RED_TRIPEP:LSL-delta	0.0385728
RED_TRIPEP:LLF-delta	0.0385104
RED_DIPEP:PL-delta	0.0378702
RED_TRIPEP:ESL-delta	0.0378292
RED_DIPEP:EP-delta	0.0377469
RED_DIPEP:SF-delta	0.0370743
DIPEP:LI-delta	0.0370657
RED_TRIPEP:SLS-delta	0.0370578
RED_DIPEP:HE-delta	0.0370356
RED_TRIPEP:EKL-delta	0.0367229
RED_DIPEP:KE-delta	0.036692
RED_DIPEP:FS-delta	0.0365967
RED_TRIPEP:LFE-delta	0.036495
DIPEP:LT-delta	0.0363574
DIPEP:LR-delta	0.0358009
RED_DIPEP:LF-delta	0.0356433
DIPEP:SV-delta	0.035573
RED_DIPEP:AK-delta	0.0354999
RED_DIPEP:LK-delta	0.0348932
RED_TRIPEP:KLE-delta	0.034864
RED_DIPEP:GS-delta	0.0348503
DIPEP:DL-delta	0.0346932
BP:percent:A-delta	0.0342981
DIPEP:VI-delta	0.0337145
DIPEP:LV-delta	0.0336639
DIPEP:RL-delta	0.0333696
RED_TRIPEP:FLL-delta	0.0328053
RED_TRIPEP:KEL-delta	0.0325766
RED_DIPEP:LE-delta	0.0325478
RED_DIPEP:SP-delta	0.0322315
DIPEP:IA-delta	0.0320108
RED_DIPEP:LS-delta	0.0318247
RED_DIPEP:SS-delta	0.0318194
RED_TRIPEP:LLS-delta	0.0317823
RED_DIPEP:AS-delta	0.0316271
RED_TRIPEP:LLK-delta	0.0315497
RED_TRIPEP:KLL-delta	0.0310451
RED_DIPEP:EL-delta	0.0310329
RED_TRIPEP:LKE-delta	0.0306966
RED_DIPEP:EK-delta	0.0306612
RED_DIPEP:AL-delta	0.0303305
RED_TRIPEP:SEL-delta	0.0300929
RED_TRIPEP:SLK-delta	0.029929
RED_TRIPEP:KSL-delta	0.029852
RED_TRIPEP:ELS-delta	0.0297194
DIPEP:LD-delta	0.0295225
RED_TRIPEP:LEK-delta	0.0286687
DIPEP:GL-delta	0.0284892
DIPEP:LS-delta	0.0283678
RED_DIPEP:AE-delta	0.028347
RED_DIPEP:SK-delta	0.0282152
RED_DIPEP:LA-delta	0.0280497
RED_DIPEP:SL-delta	0.0278573
RED_DIPEP:FA-delta	0.0278164
RED_DIPEP:SG-delta	0.0272212
RED_TRIPEP:SLE-delta	0.0271723
RED_TRIPEP:ELK-delta	0.0269704
DIPEP:VL-delta	0.0251067
DIPEP:VS-delta	0.0217725
