## Supplementary material for "Rapid discovery of novel prophages using biological feature engineering and machine learning": Table S5

### Sheet: Sheet1
Table S5 Virome alignment rates
virome	percentage
ERR2750826	0.55
ERR2750827	0.64
ERR2750828	1.05
ERR2750829	1.14
ERR2752143	0.49
ERR2752145	0.73
ERR2752146	0.33
ERR2752147	0.37
ERR2752148	0.74
ERR2752149	0.8
ERR2752150	0.78
ERR2752151	2.48
ERR2752152	5.22
ERR2752153	0.94
ERR2752154	0.41
ERR2752155	1.49
ERR2752156	0.18
ERR2752157	0.53
ERR2752158	0.32
ERR2752159	0.83
ERR2752160	3
ERR2752161	2.38
ERR2752162	0.51
ERR2752163	0.51
ERR2752164	0.71
ERR2762100	0.45
ERR2762101	0.46
ERR2762103	0.41
ERR2762104	0
ERR2762105	0
ERR2762106	0.3
ERR2762107	0.29
ERR2762108	0.29
ERR2762109	0.29
ERR2762110	0.29
ERR2762111	0.3
ERR2762112	0.27
ERR2762113	0.27
ERR2762114	0.33
ERR2762115	0.33
ERR2762116	0.24
ERR2762117	0.24
ERR2762118	0.77
ERR2762119	0.75
ERR2762120	1.06
ERR2762121	1.1
ERR2762122	0.53
ERR2762123	0.5
ERR2762124	0.43
ERR2762125	0.43
ERR2762126	0.45
ERR2762127	0.46
ERR2762128	0.27
ERR2762129	0.28
ERR2762130	0.54
ERR2762131	0.56
ERR2762132	0.47
ERR2762133	0.46
ERR2762134	0.15
ERR2762135	0.15
ERR2762136	0.22
ERR2762137	0.23
ERR2762138	1
ERR2762139	0.97
ERR2762140	0.59
ERR2762141	0.61
ERR2762142	0.26
ERR2762143	0.27
ERR2762144	0.23
ERR2762145	0.23
ERR2762146	0.19
ERR2762147	0.19
ERR2762148	0.14
ERR2762149	0.14
ERR2762150	0.23
ERR2762151	0.15
ERR2762152	0.15
ERR2762153	0.24
ERR2762154	0.24
ERR2762156	0.17
ERR2762157	0.19
ERR2762158	0.18
ERR2762159	0.11
ERR2762160	0.09
ERR2762161	0.09
ERR2762162	0.24
ERR2762163	0.24
ERR2762164	0.12
ERR2762165	0.1
ERR2762166	0.1
ERR2762167	0.17
ERR2762168	0.17
ERR2762169	0.11
ERR2762170	0.11
ERR2762171	0.14
ERR2762172	0.14
ERR2762173	0.12
ERR2762174	0.07
ERR2762175	0.07
ERR2762176	0.13
ERR2762177	0.13
ERR2762178	2.25
ERR2762179	2.38
ERR2762180	0.28
ERR2762181	0.21
ERR2762182	0.21
ERR2762183	0.19
ERR2762184	0.36
ERR2762185	0.36
ERR2762186	0.17
ERR2762187	0.31
ERR2762188	0.31
ERR594352	1.24
ERR594353	1.46
ERR594354	2.07
ERR594355	2.1
ERR594356	1.46
ERR594357	1.5
ERR594358	1.22
ERR594359	1.38
ERR594360	1.52
ERR594361	1.38
ERR594362	1.09
ERR594363	1.52
ERR594364	2.17
ERR594365	1.46
ERR594366	1.13
ERR594367	1.2
ERR594368	1.6
ERR594369	2.01
ERR594370	1.53
ERR594371	1.13
ERR594372	1.17
ERR594373	1.13
ERR594374	1.35
ERR594375	1.02
ERR594376	1.87
ERR594377	0.15
ERR594378	0.74
ERR594379	1.19
ERR594380	1.27
ERR594381	1.27
ERR594382	1.41
ERR594383	1.25
ERR594384	2.3
ERR594385	1.45
ERR594386	1.41
ERR594387	1.26
ERR594388	1.73
ERR594389	1
ERR594390	1
ERR594391	1.28
ERR594392	1.7
ERR594393	1.64
ERR594394	1.47
ERR594395	0.28
ERR594396	1.11
ERR594397	1.53
ERR594398	2.39
ERR594399	1.41
ERR594400	1.35
ERR594401	1.44
ERR594402	1.79
ERR594403	2.48
ERR594404	0.28
ERR594405	1.41
ERR594406	0.74
ERR594407	0.73
ERR594408	0.83
ERR594409	0.45
ERR594410	1.44
ERR594411	2.01
ERR594412	1.36
ERR594413	1.21
ERR594414	1.41
ERR594415	1.19
ERR599337	2.06
ERR599338	0.37
ERR599339	1.34
ERR599340	0.86
ERR599341	2.4
ERR599342	1.08
ERR599343	0.75
ERR599344	2.83
ERR599345	0.85
ERR599346	1.9
ERR599347	0.73
ERR599348	0.75
ERR599349	1.13
ERR599350	2.11
ERR599351	1.55
ERR599352	0.56
ERR599353	1.98
ERR599354	2.04
ERR599355	1.66
ERR599356	2.49
ERR599357	0.95
ERR599358	1.59
ERR599359	0.82
ERR599360	0.9
ERR599361	0.79
ERR599362	1.27
ERR599363	1.05
ERR599364	0.33
ERR599365	0.71
ERR599366	0.53
ERR599367	1.43
ERR599368	2.27
ERR599369	0.87
ERR599370	0.68
ERR599371	0.34
ERR599372	5.2
ERR599373	0.8
ERR599374	1.78
ERR599375	0.57
ERR599376	1.51
ERR599377	1.31
ERR599378	2.03
ERR599379	0.66
ERR599380	2.66
ERR599382	0.4
ERR599383
ERR599384	0.18
